# Dynamic atP5CS2 Filament Facilitates Substrate Channeling

**DOI:** 10.1101/2023.09.07.556688

**Authors:** Chen-Jun Guo, Tianyi Zhang, Qingqing Leng, Xian Zhou, Jiale Zhong, Ji-Long Liu

## Abstract

In plants, the rapid accumulation of proline is a common response to combat abiotic stress. Delta-1-pyrroline-5-carboxylate synthase (P5CS) is a rate-limiting enzyme in proline synthesis, catalyzing the initial two-step conversion from glutamate to proline. Here, we determine the first structure of plant P5CS. Our results show that Arabidopsis thaliana P5CS2 (atP5CS2) can form enzymatic filaments in a substrate-sensitive manner. The destruction of atP5CS filaments by mutagenesis leads to a significant reduction in enzymatic activity. Furthermore, separate activity tests on two domains reveals that filament-based substrate channeling is essential for maintaining the high catalytic efficiency of atP5CS. Our study demonstrates the unique mechanism for the efficient catalysis of P5CS, shedding light on the intricate mechanisms underlying plant proline metabolism and stress response. Therefore these findings provide potential avenues for crop genetically modified breeding.
