## Supplemental Table S1 for "Dynamic atP5CS2 Filament Facilitates Substrate Channeling"

### Sheet: Sheet1
	Table 1. Cryo-EM data collection and model refinement
		atP5CS2 mix state
		(EMD-35901, PDB 8J0F)
	Data collection
	EM equipment	Titan Krios
	Detector	K3 camera
	Magnification	22,500x
	Voltage (kV)	300
	Electron exposure ((e–/Å2))	60
	Defocus range(μm)	-1.0 to -2.5
	Pixel size(Å)	0.53
	Symmetry imposed	D2
	Number of collected movies	2588
	Initial particle images (no.)	512942
	Final particle images (no.)	223041
	Map resolution (Å)	3.3
	FSC threshold	0.143
	Map resolution range (Å)	3.2 - 4.3
	Refinement
	Initial model used (PDB code)	7WX3
	Map sharpening B-factor(Å2)	-120
	Model composition
	Non-hydrogen atoms	8956
	Protein residues	1208
	Ligands	ADP, RGP, MG
	Waters	0
	Ions	4
	B factors(Å2)
	Protein	148
	Ligand	178
	Water
	R.m.s. deviations
	Bond lengths (Å)	0.006
	Bond angles (°)	0.71
	Validation
	MolProbity score	1.51
	Clashscore	9.13
	Poor rotamers (%)	0.43
	Ramachandran plot
	Favored (%)	97.82
	Allowed (%)	2.18
	Disallowed (%)	0
